# DNA Double-Strand Break Movement in Heterochromatin Depends on the Histone Acetyltransferase dGcn5

**DOI:** 10.1101/2023.11.30.569406

**Authors:** Apfrida Kendek, Arianna Sandron, Jan-Paul Lambooij, Serafin U. Colmenares, Severina M. Pociunaite, Iris Gooijers, Lars de Groot, Gary H. Karpen, Aniek Janssen

**Affiliations:** Center for Molecular Medicine, University Medical Center Utrecht, Universiteitsweg 100, 3584 CG, Utrecht, the Netherlands; Department of Molecular and Cell Biology, University of California Berkeley, Berkeley, USA; Division of Biological Sciences and the Environment, Lawrence Berkeley National Laboratory, Berkeley, USA

## Abstract

Cells employ diverse strategies to repair double-strand breaks (DSBs), a dangerous form of DNA damage that threatens genome integrity. Eukaryotic nuclei consist of different chromatin environments, each displaying distinct molecular and biophysical properties that can significantly influence the DSB repair process. Specifically, DSBs arising in the compact and silenced heterochromatin domains have been found to move to the heterochromatin periphery in mouse and *Drosophila* to prevent aberrant recombination events. However, it is poorly understood how chromatin components, such as histone post-translational modifications, contribute to these DSB movements within heterochromatin. Using locus-specific DSB induction in *Drosophila* tissues and cultured cells, we identify that histone H3 lysine 9 acetylation (H3K9ac) is enriched at DSBs in heterochromatin but not euchromatin. We find that this enrichment is mediated by the histone acetyltransferase dGcn5, which rapidly localizes to heterochromatic DSBs. Moreover, we demonstrate that in the absence of dGcn5, heterochromatic DSBs display impaired recruitment of the SUMO E3 ligase Nse2/Qjt and fail to relocate to the heterochromatin periphery to complete repair. In summary, our results reveal a previously unidentified role for dGcn5 and H3K9ac in heterochromatin DSB repair and underscore the importance of differential chromatin responses at heterochromatic and euchromatic DSBs to promote safe repair.
