## Supplementary_tables for "DNA Double-Strand Break Movement in Heterochromatin Depends on the Histone Acetyltransferase dGcn5"

### Sheet: Table legends
Tables S1-3. Detailed list of significantly up- and downregulated genes (p-adj<0.05 and |log2 fold change|>0.58) (Table S1), repair protein genes (Table S2) and cell cycle regulated genes (Table S3) in Kc cells depleted of dGcn5 as determined by RNA-sequencing (also see volcano plot in Fig. S3).
Table S4. Detailed list of primers used for T7 reverse transcriptions and qPCR reactions

### Sheet: Table S1
			Gene name	Log2 fold change	p-adj
			Downregulated
			CG7497	-4.03976	0.000451665
			CG42268	-3.55707	0.0415672
			CG33460	-3.06097	0.0492601
			CG9521	-2.48569	5.08948e-06
			dGcn5	-1.77107	2.16264e-05
			CG5955	-1.39504	0.0450562
			CG15347	-1.29325	0.00901801
			CR43361	-1.04203	0.00138146
			Upregulated
			Ir40a	1.25696	0.0450562
			CG34002	1.83309	0.00596917
			CR43087	1.94083	0.00151942
			CG15056	2.13832	0.0492601
			CR43086	2.2199	0.00380855
			Gfat1	2.28041	0.0371042
			Syn2	3.62826	0.0062082
			Cpr64Ac	3.81516	0.046758

### Sheet: Table S2
Gene name	Log2 fold change	p-adj
Repair protein genes
mei-41	-0.418173	0.998369
mus304	0.00172294	0.998872
mu2	-0.0156315	0.998369
mus101	-0.100232	0.998369
Irbp	-0.0345719	0.998369
Ku80	-0.221742	0.998369
CtIP	-0.0105157	0.998369
tos	0.138138	0.998369
Blm	-0.258978	0.998369
spn-A	-0.21814	0.998369
dgrn	-0.0422606	0.998369
Brca2	0.423409	0.998369

### Sheet: Table S3
Gene name	Log2 fold change	p-adj
Cell cycle associated genes
E2f1	-0.250254	0.998369
E2f2	-0.0355661	0.998369
CycA	-0.220313	0.998369
CycB	-0.218777	0.998369
CycD	-0.0186954	0.998369
CycE	0.0367285	0.998369
CycB3	0.0693881	0.998369

### Sheet: Table S4
	Sequence
dsRNA
yellow_FW for T7 dsRNA synthesis	TAATACGACTCACTATAGGGAAAAACTAAGCCAACGTCATC
yellow_Rev for T7 dsRNA synthesis	TAATACGACTCACTATAGGGCCGTGGATATAGGCAAAAA
dGcn5_FW for T7 dsRNA synthesis	TAATACGACTCACTATAGGGATGAAATCGGTGTCCGAGTC
dGcn5_Rev for T7 dsRNA synthesis	TAATACGACTCACTATAGGGCCAGTTTATGCGGGCTACAT
Elp3_FW for T7 dsRNA synthesis	TAATACGACTCACTATAGGGTGGTACAAGGGCCAAAATCT
Elp3_Rev for T7 dsRNA synthesis	TAATACGACTCACTATAGGGACAGCAGCGCCAATGTG
dKDM4A_FW1 for T7 dsRNA synthesis	TAATACGACTCACTATAGGGTACGTGCAGCCAAATCCGAA
dKDM4A_Rev1 for T7 dsRNA synthesis	TAATACGACTCACTATAGGGTCAATCCTCGTCGTCAAGTG
dKDM4A_FW2 for T7 dsRNA synthesis	TAATACGACTCACTATAGGGATGTCCACGAGATCTTCATTCGCCGA
dKDM4A_Rev2 for T7 dsRNA synthesis	TAATACGACTCACTATAGGGTAAGGTATGTTGTGCTGGCGCA
qPCR primers
yellow forward (control ChIP and RT-qPCR)	ACGGTCCACAGAAGAGGATT
yellow reverse (control ChIP and RT-qPCR)	GCACTTAGCTCTAAGCTGACA
3xp3 forward (DR-white ChIP)	CTCGCCCGGGGATCTAATTC
3xp3 reverse (DR-white ChIP)	GCGACGTGTTCACTTTGCTT
tubulin forward (control RT-qPCR)	GTGAAACACTTCCAATAAAAACTCAATATG
tubulin reverse (control RT-qPCR)	GCTCCAGTCTCGCTGAAGAA
dGcn5 forward (RT-qPCR)	GAACCGCTCCACAAGCGAATC
dGcn5 reverse (RT-qPCR)	GTGGTCTTCGACTCGGACAC
Elp3 forward (RT-qPCR)	GTACAGCGCGACATTCCCATG
Elp3 reverse (RT-qPCR)	GATTTCCTGAATGCCAACTTC
dGcn5 forward (RT-qPCR)	GAACCGCTCCACAAGCGAATC
dGcn5 reverse (RT-qPCR)	GTGGTCTTCGACTCGGACAC
dKDM4A forward (RT-qPCR)	CATGGGCTGTCATCCCGAGGAG
dKDM4A reverse (RT-qPCR)	CTTCTGCGGAGATTCTTC
